# Sex chromosome turnover and mitonuclear conflict drive reproductive isolation

**DOI:** 10.1101/2025.08.29.673102

**Authors:** Wynne V. Radcliffe, Mysia Dye, Daemin Kim, Pavitra Muralidhar, Rachel L. Moran

**Affiliations:** Department of Ecology & Evolution, University of Chicago, Chicago, IL, USA; Department of Biology, Texas A&M University, College Station, TX, USA; Department of Biology, Whitman College, Walla Walla, WA, USA

**Keywords:** reinforcement, speciation, sex chromosome turnover, mitonuclear conflict, hybrid incompatibility

## Abstract

Identifying the genetic basis of reproductive barriers is essential for understanding the origin and maintenance of biological diversity. While some hybrid incompatibilities evolve as incidental byproducts of divergence^1-3^, those involving sex chromosomes and mitochondrial-nuclear interactions may arise through predictable pathways shaped by genomic conflict^4-8^. Yet, the extent to which such interactions drive the evolution of reproductive barriers and speciation in natural populations remains unclear^9-11^. Here, we use whole-genome resequencing in North American fishes to show that two hybridizing species possess distinct, nonhomologous sex chromosomes. These chromosomes exhibit strong associations with sex, reduced introgression in natural hybrid zones, segregation distortion in backcrosses, and an enrichment of nuclear-encoded mitochondrial genes, indicative of sex-linked mitonuclear incompatibilities. We identify a third, distinct sex chromosome in another hybridizing species, indicating repeated sex chromosome turnover within the clade. Parental crosses and genomic analyses suggest that at least one of these transitions was driven by a recessive female-determining mutation, a rare empirical example of a theoretically predicted but seldom observed mechanism of sex chromosome evolution. Together, these results link genomic architecture to hybrid dysfunction and behavioral isolation, providing strong empirical support for long-standing predictions about the role of sex-linked and cytonuclear incompatibilities in speciation.
