## Supplementary Table 2 for "Sex chromosome turnover and mitonuclear conflict drive reproductive isolation"

### Sheet: Sheet1
Species	Sex chromosome	Test type	Trait	n (sex chr bins/windows)	n (autosome bins/windows)	Test statistic (W)	Effect size (Cliff’s δ)	Mean Difference	95% CI (mean difference)	P value
E. spectabile	Chr 9	Wilcoxon rank-sum (two-sided)	Heterozygosity (M–F Ho)	155	2685	346023	0.6	0.00247722	0.0021–0.0028	p < 1 × 10⁻⁴³
E. caeruleum	Chr 23	Wilcoxon rank-sum (two-sided)	Heterozygosity (M–F Ho)	96	2744	230790	0.72	0.000352737	0.00053–0.00072	p < 1 × 10⁻³⁵
E. radiosum	Chr 22	Wilcoxon rank-sum (two-sided)	Heterozygosity (M–F Ho)	93	2748	188525	0.44	0.000621644	0.00026–0.00044	p < 1 × 10⁻¹⁴
E. spectabile	Chr 9	Wilcoxon rank-sum (two-sided)	SNP density (M:F log₂)	3857	66838	10562406	0.12	0.0665786	0.05946520-0.07388354	p < 1 × 10⁻¹⁵
E. caeruleum	Chr 23	Wilcoxon rank-sum (two-sided)	SNP density (M:F log₂)	1842	57962	185900	0.31	0.285054	0.1698781-0.4002720	p = 3.3 × 10⁻⁶
E. radiosum	Chr 22	Wilcoxon rank-sum (two-sided)	SNP density (M:F log₂)	2301	68392	66404706	0.12	0.00395471	0.003363811-0.004539105	p < 1 × 10⁻¹⁵
